# Missing cell types in single-cell references impact deconvolution of bulk data but are detectable

**DOI:** 10.1101/2024.04.25.590992

**Authors:** Adriana Ivich, Natalie R. Davidson, Laurie Grieshober, Weishan Li, Stephanie C. Hicks, Jennifer A. Doherty, Casey S. Greene

**Author notes:** **Corresponding Author:** Casey S. Greene.

## Abstract

Advancements in RNA-sequencing have dramatically expanded our ability to study gene expression profiles of biological samples in bulk tissue and single cells. Deconvolution of bulk data with single-cell references provides the ability to study relative cell-type proportions, but most methods assume a reference is present for every cell type in bulk data. This is not true in all circumstances--cell types can be missing in single-cell profiles for many reasons. In this study, we examine the impact of missing cell types on deconvolution methods. Our experimental designs are simulation-based, using paired single-cell and single-nucleus data, since single-nucleus RNA-sequencing is able to preserve the nucleus of cell types that would otherwise be missing in a single-cell counterpart. These datasets allow us to examine the missing-cell-type phenomenon in deconvolution with realistic proportions. We apply three deconvolution methods that vary from straightforward to state-of-the-art: non-negative least squares, BayesPrism, and CIBERSORTx. We find that the performance of deconvolution methods is influenced by both the number and the similarity of missing cell types, consistent with prior results. Additionally, we find that missing cell-type profiles can be recovered from residuals using a simple non-negative matrix factorization strategy. We expect our simulation strategies and results to provide a starting point for those developing new deconvolution methods and help improve their to better account for the presence of missing cell types. Building off of our findings on simulated data, we then analyzed data from high-grade serous ovarian cancer; a tumor that has regions of highly variable levels of adipocytes dependent on the region from which it is sampled. We observe results consistent with simulation, namely that expression patterns from cell types likely to be missing appear present in residuals. Our results suggests that deconvolution methods should consider the possibility of missing cell types and provide a starting point to address this. Our source code for data simulation and analysis is freely available at https://github.com/greenelab/pred_missing_celltypes.
