## Supplemental Table 2 for "Missing cell types in single-cell references impact deconvolution of bulk data but are detectable"

### Sheet: Sheet1
Samples	Species	Accession Number	URL (if available)	No. Patients	No. Total Cell Types (after filtering)	Cell-Type Assignment	No. Total Cells	Min Genes Expressed in Cell Filter	Min Cells Expressed in Gene Filter	Max % Mitochondrial Genes Filter	Max Count Mitochindrial Genes / Cell Filter	No. analyzed cells (passed QC)	PMID	Author/Paper URL	Data typea	Platform
PBMC3k (SC)	Human	10x Genomics	https://www.10xgenomics.com/resources/datasets/3-k-pbm-cs-from-a-healthy-donor-1-standard-1-0-0	1	6	Scanpy Tutorial Assignments: https://scanpy-tutorials.readthedocs.io/en/latest/pbmc3k.html	2700	200	3	5	2500	2538	-	N/A	sc RNA-Seq	Illumina NextSeq 500
White Adipose (SC)	Human	GEO: GSE176067	http://www.ncbi.nlm.nih.gov/geo/query/acc.cgi?acc=GSE176067	9	12	Original Paper	137684	300	7	4	6000	116066	35296864	Emont et al., https://pubmed.ncbi.nlm.nih.gov/35296864/	sc RNA-Seq	Illumina NextSeq 500, DropSeq.
White Adipose (SN)	Human	GEO: GSE176171	http://www.ncbi.nlm.nih.gov/geo/query/acc.cgi?acc=GSE176171	13	10	Original Paper	28465	300	7	4	6000	18552	35296864	Emont et al., https://pubmed.ncbi.nlm.nih.gov/35296864/	sn RNA-Seq	Illumina NextSeq 500
HGSOC (SC)	Human	GEO: GSE217517	https://www.ncbi.nlm.nih.gov/geo/query/acc.cgi?acc=GSE217517	8 (3 per pt)	Varied	Original Paper: https://github.com/greenelab/deconvolution_pilot/tree/main/data/cell_labels	Varied	300	7	4	6000	Varied	37864274	Hippen at al., https://genomebiology.biomedcentral.com/articles/10.1186/s13059-023-03077-7	sc RNA-Seq	Illumina NovaSeq 6000
HGSOC (bulks)	Human	GEO: GSE217517	https://www.ncbi.nlm.nih.gov/geo/query/acc.cgi?acc=GSE217517	8 (3 per pt)	N/A	Original Paper: https://github.com/greenelab/deconvolution_pilot/tree/main/data/cell_labels	N/A	N/A	N/A	N/A	N/A	N/A	37864274	Hippen at al., https://genomebiology.biomedcentral.com/articles/10.1186/s13059-023-03077-7	Bulk RNA-seq	Illumina NovaSeq 6000
